# A Novel ψ-χ Fusion Protein for Unravelling the Contributions of χ to DNA Replication and Repair

**DOI:** 10.1101/2025.10.15.682636

**Authors:** Kaylie A. Padgett-Pagliai, Elise Wimer, Jacob D. Grant, Matthew J. Petrides, Elijah S. P. Newcomb, Vincent A. Sutera, Susan T. Lovett, Linda B. Bloom

## Abstract

Faithful DNA replication in *Escherichia coli* requires the DNA polymerase III holoenzyme (DNA pol III HE) and its clamp loader complex, which couples processive DNA synthesis with β-clamp loading. The clamp loader accessory subunits χ and ψ link single-stranded DNA-binding protein (SSB) to the replisome, stabilizing replication on SSB-coated templates through interactions with the SSB C-terminal tail. Chi has also been implicated in tolerance to the chain-terminating nucleoside analog azidothymidine (AZT), though whether this function depends on χ within DNA pol III HE or on its independent interaction with the YoaA helicase remains unclear. To address this, we engineered ψ-χ fusion proteins with flexible glycine-serine linkers to tether the two subunits while preserving folding and activity. Both fusions were biochemically competent, supporting ATP hydrolysis and clamp loading on SSB-coated DNA. In vivo, however, neither the ψ-GS12-χ fusion nor expression of a ψχ operon restored AZT tolerance in Δ*holC* cells, whereas expression of χ alone was sufficient. Fusion expression impaired growth in both wild-type (WT) and Δ*holC* backgrounds, a phenotype alleviated by disrupting χ-SSB binding. These findings support a model in which χ must dynamically engage SSB and YoaA outside of the clamp loader to promote AZT tolerance, highlighting the importance of regulated χ-SSB interactions in genome maintenance.
