## Supplemental Data for "A Novel ψ-χ Fusion Protein for Unravelling the Contributions of χ to DNA Replication and Repair"

### Sheet: dholC AZT 07-15-25
	Glucose Rep 1			Glucose Rep 2			Arabinose Rep 1			Arabinose Rep 2				300	in well	5000	uL cultures
	Glucose CFU	12.5ug/mL AZT CFU	25ug/mL AZT CFU	Glucose CFU	12.5ug/mL AZT CFU	25ug/mL AZT CFU	Arabinose CFU	12.5ug/mL AZT CFU	25ug/mL AZT CFU	Arabinose CFU	12.5ug/mL AZT CFU	25ug/mL AZT CFU		4	plated	16.6667	volume factor
														Plated factor	75
WT_pBAD18	17	1	5	4	5	4	3	3	8	14	5	1
ΔholC_pBAD18	9	3	2	3	1	1	6	1	1	5	1	1
ΔholC_pBAD18_holC	11	2	1	2	5	1	2	2	5	1	12	3
ΔholC_pBAD18_holD	2	1	1	1	1	1	3	1	1	1	1	1
ΔholC_pBAD18_holD-holC_operon	1	1	1	5	5	1	1	3	1	1	1	1
ΔholC_pBAD18_holD-GS12-holC	1	1	1	5	1	1	1	1	1	1	1	1
ΔholC_pBAD18_holD-GS12-holC_R128A	2	1	1	2	1	1	2	1	1	1	1	1
	Glucose Rep 1			Glucose Rep 2			Arabinose Rep 1			Arabinose Rep 2
	Glucose CFU	12.5ug/mL AZT CFU	25ug/mL AZT CFU	Glucose CFU	12.5ug/mL AZT CFU	25ug/mL AZT CFU	Arabinose CFU	12.5ug/mL AZT CFU	25ug/mL AZT CFU	Arabinose CFU	12.5ug/mL AZT CFU	25ug/mL AZT CFU
WT_pBAD18	1700000	1000	500	4000000	5000	40	3000000	3000	80	1400000	5000	100
ΔholC_pBAD18	9000	3	2	30000	10	1	60000	1	1	50000	1	1
ΔholC_pBAD18_holC	110000	2	1	200000	5	1	200000	2000	500	100000	12000	30
ΔholC_pBAD18_holD	2000	1	1	1000	1	1	30000	10	1	100000	1	1
ΔholC_pBAD18_holD-holC_operon	1000000	1	10	50000	5	1	1000000	30	1	1000000	1	10
ΔholC_pBAD18_holD-GS12-holC	100000	1	10	50000	10	10	100000	1	1	100000	1	1
ΔholC_pBAD18_holD-GS12-holC_R128A	200000	1	1	20000	10	1	200000	10	1	100000	1	1
Fractional survival calculated by dividing arabinose CFU by the arabinose CFU of no AZT.
	Arabinose Average						Fractional Survival
	Arabinose CFU	Stdev	12.5ug/mL AZT CFU	Stdev	25ug/mL AZT CFU	Stdev	Arabi/Arabi	12.5 AZT	25 AZT
WT_pBAD18	2750000000	1.13137e+06	5000000	1414.21	112500	14.1421	1	0.00181818	4.09091e-05
ΔholC_pBAD18	68750000	7071.07	1250	0	1250	0	1	1.81818e-05	1.81818e-05
ΔholC_pBAD18_holC	187500000	70710.7	8750000	7071.07	331250	332.34	1	0.0466667	0.00176667
ΔholC_pBAD18_holD	81250000	49497.5	6875	6.36396	1250	0	1	8.46154e-05	1.53846e-05
ΔholC_pBAD18_holD-holC_operon	1250000000	0	19375	20.5061	6875	6.36396	1	1.55e-05	5.5e-06
ΔholC_pBAD18_holD-GS12-holC	1.25e+08	0	1250	0	1250	0	1	1e-05	1e-05
ΔholC_pBAD18_holD-GS12-holC_R128A	187500000	70710.7	6875	6.36396	1250	0	1	3.66667e-05	6.66667e-06

### Sheet: dholC AZT 07-16-25
	Glucose Rep 1			Glucose Rep 2			Arabinose Rep 1			Arabinose Rep 2				300	in well	5000	uL cultures
	Glucose CFU	12.5ug/mL AZT CFU	25ug/mL AZT CFU	Glucose CFU	12.5ug/mL AZT CFU	25ug/mL AZT CFU	Arabinose CFU	12.5ug/mL AZT CFU	25ug/mL AZT CFU	Arabinose CFU	12.5ug/mL AZT CFU	25ug/mL AZT CFU		4	plated	16.6667	volume factor
														Plated factor	75
WT_pBAD18	15	6	11	1	5	15	3	5	1	1	4	14
ΔholC_pBAD18	4	1	2	1	2	2	3	2	1	2	2	2
ΔholC_pBAD18_holC	1	3	1	9	1	1	2	22	1	1	1	5
ΔholC_pBAD18_holD	19	1	1	13	1	1	5	1	1	1	1	1
ΔholC_pBAD18_holD-holC_operon	1	1	1	3	1	1	9	10	1	2	2	1
ΔholC_pBAD18_holD-GS12-holC	1	4	2	11	1	1	2	1	1	1	1	1
ΔholC_pBAD18_holD-GS12-holC_R128A	1	6	1	7	1	1	2	2	1	2	1	1
	Glucose Rep 1			Glucose Rep 2			Arabinose Rep 1			Arabinose Rep 2
	Glucose CFU	12.5ug/mL AZT CFU	25ug/mL AZT CFU	Glucose CFU	12.5ug/mL AZT CFU	25ug/mL AZT CFU	Arabinose CFU	12.5ug/mL AZT CFU	25ug/mL AZT CFU	Arabinose CFU	12.5ug/mL AZT CFU	25ug/mL AZT CFU
WT_pBAD18	1500000	6000	110	1000000	5000	150	3000000	5000	100	1000000	40000	140
ΔholC_pBAD18	40000	10	20	100000	2	20	30000	2	1	200000	2	2
ΔholC_pBAD18_holC	100000	30	1	90000	10	1	200000	22000	100	100000	1000	50
ΔholC_pBAD18_holD	19000	1	1	13000	1	1	50000	10	1	100000	1	1
ΔholC_pBAD18_holD-holC_operon	100000	10	1	300000	10	1	90000	1000	1	2000000	200	10
ΔholC_pBAD18_holD-GS12-holC	100000	40	2	110000	1	1	200000	1	1	100000	1	1
ΔholC_pBAD18_holD-GS12-holC_R128A	100000	6	1	70000	1	1	200000	20	1	200000	10	1
Fractional survival calculated by dividing with arabinose CFU by the arabinose CFU of no AZT.
	Arabinose Average						Fractional Survival
	Arabinose CFU	Stdev	12.5ug/mL AZT CFU	Stdev	25ug/mL AZT CFU	Stdev	Arabi/Arabi	12.5 AZT	25 AZT
WT_pBAD18	2500000000	1.41421e+06	2.8125e+07	24748.7	150000	28.2843	1	0.01125	6e-05
ΔholC_pBAD18	143750000	120208	2500	0	1875	0.707107	1	1.73913e-05	1.30435e-05
ΔholC_pBAD18_holC	187500000	70710.7	1.4375e+07	14849.2	93750	35.3553	1	0.0766667	0.0005
ΔholC_pBAD18_holD	93750000	35355.3	6875	6.36396	1250	0	1	7.33333e-05	1.33333e-05
ΔholC_pBAD18_holD-holC_operon	1306250000	1.35057e+06	750000	565.685	6875	6.36396	1	0.000574163	5.26316e-06
ΔholC_pBAD18_holD-GS12-holC	187500000	70710.7	1250	0	1250	0	1	6.66667e-06	6.66667e-06
ΔholC_pBAD18_holD-GS12-holC_R128A	2.5e+08	0	18750	7.07107	1250	0	1	7.5e-05	5e-06

### Sheet: dholC AZT 07-17-25
	Glucose Rep 1			Glucose Rep 2			Arabinose Rep 1			Arabinose Rep 2				300	in well	5000	uL cultures
	Glucose CFU	12.5ug/mL AZT CFU	25ug/mL AZT CFU	Glucose CFU	12.5ug/mL AZT CFU	25ug/mL AZT CFU	Arabinose CFU	12.5ug/mL AZT CFU	25ug/mL AZT CFU	Arabinose CFU	12.5ug/mL AZT CFU	25ug/mL AZT CFU		4	plated	16.6667	volume factor
														Plated factor	75
WT_pBAD18	3	9	3	5	6	8	2	2	1	9	5	1
ΔholC_pBAD18	1	1	5	1	4	6	2	1	4	7	1	1
ΔholC_pBAD18_holC	2	1	1	4	2	1	2	1	1	12	8	4
ΔholC_pBAD18_holD	1	1	1	18	1	1	1	1	1	1	1	1
ΔholC_pBAD18_holD-holC_operon	2	1	1	2	3	3	1	1	1	2	1	1
ΔholC_pBAD18_holD-GS12-holC	1	1	1	1	5	1	1	1	1	13	1	1
ΔholC_pBAD18_holD-GS12-holC_R128A	1	1	1	1	2	1	1	1	1	1	1	1
	Glucose Rep 1			Glucose Rep 2			Arabinose Rep 1			Arabinose Rep 2
	Glucose CFU	12.5ug/mL AZT CFU	25ug/mL AZT CFU	Glucose CFU	12.5ug/mL AZT CFU	25ug/mL AZT CFU	Arabinose CFU	12.5ug/mL AZT CFU	25ug/mL AZT CFU	Arabinose CFU	12.5ug/mL AZT CFU	25ug/mL AZT CFU
WT_pBAD18	3000000	900000	300	5000000	6000000	80	2000000	200000	1000	900000	500000	100
ΔholC_pBAD18	10000	10	5	100000	4	6	200000	10	4	70000	10	1
ΔholC_pBAD18_holC	200000	1	1	400000	2	1	200000	10000	1000	120000	80000	4000
ΔholC_pBAD18_holD	10000	1	1	18000	1	1	100000	10	1	100000	10	1
ΔholC_pBAD18_holD-holC_operon	2000000	10	1	200000	3	3	1000000	10	1	200000	100	1
ΔholC_pBAD18_holD-GS12-holC	1000000	1	1	100000	5	1	100000	10	1	130000	10	1
ΔholC_pBAD18_holD-GS12-holC_R128A	100000	1	1	100000	2	1	1000000	10	1	100000	10	1
Fractional survival calculated by dividing with arabinose CFU by the arabinose CFU of no AZT.
	Arabinose Average						Fractional Survival
	Arabinose CFU	Stdev	12.5ug/mL AZT CFU	Stdev	25ug/mL AZT CFU	Stdev	Arabi/Arabi	12.5 AZT	25 AZT
WT_pBAD18	1.8125e+09	777817	4.375e+08	212132	687500	636.396	1	0.241379	0.00037931
ΔholC_pBAD18	168750000	91923.9	12500	0	3125	2.12132	1	7.40741e-05	1.85185e-05
ΔholC_pBAD18_holC	200000000	56568.5	5.625e+07	49497.5	3125000	2121.32	1	0.28125	0.015625
ΔholC_pBAD18_holD	1.25e+08	0	12500	0	1250	0	1	0.0001	1e-05
ΔholC_pBAD18_holD-holC_operon	750000000	565685	68750	63.6396	1250	0	1	9.16667e-05	1.66667e-06
ΔholC_pBAD18_holD-GS12-holC	143750000	21213.2	12500	0	1250	0	1	8.69565e-05	8.69565e-06
ΔholC_pBAD18_holD-GS12-holC_R128A	687500000	636396	12500	0	1250	0	1	1.81818e-05	1.81818e-06

### Sheet: dholC AZT Analysis
	Rep1	Rep2	Rep3						Standard deviation for 0AZT is from the CFU count Stdev
	Arabi/Gluc	Arabi/Gluc	Arabi/Gluc	Average	Stdev				Arabinose CFU 1	Arabinose CFU 2	Arabinose CFU 3	Stdev
WT_pBAD18	1	1	1	1	4.85466e+08				2750000000	2500000000	1.8125e+09	4.85466e+08
ΔholC_pBAD18	1	1	1	1	5.20416e+07				68750000	143750000	168750000	5.20416e+07
ΔholC_pBAD18_holC	1	1	1	1	7.21688e+06				187500000	187500000	200000000	7.21688e+06
ΔholC_pBAD18_holD	1	1	1	1	2.25347e+07				81250000	93750000	1.25e+08	2.25347e+07
ΔholC_pBAD18_holD-holC_operon	1	1	1	1	3.06207e+08				1250000000	1306250000	750000000	3.06207e+08
ΔholC_pBAD18_holD-GS12-holC	1	1	1	1	3.20725e+07				1.25e+08	187500000	143750000	3.20725e+07
ΔholC_pBAD18_holD-GS12-holC_R128A	1	1	1	1	2.72431e+08				187500000	2.5e+08	687500000	2.72431e+08
	12.5 AZT	12.5 AZT	12.5 AZT	Average	Stdev
WT_pBAD18	0.00181818	0.01125	0.241379	0.0848158	0.13567
ΔholC_pBAD18	1.81818e-05	1.73913e-05	7.40741e-05	3.65491e-05	3.25e-05
ΔholC_pBAD18_holC	0.0466667	0.0766667	0.28125	0.134861	0.127661
ΔholC_pBAD18_holD	8.46154e-05	7.33333e-05	0.0001	8.59829e-05	1.33858e-05
ΔholC_pBAD18_holD-holC_operon	1.55e-05	0.000574163	9.16667e-05	0.00022711	0.00030296
ΔholC_pBAD18_holD-GS12-holC	1e-05	6.66667e-06	8.69565e-05	3.45411e-05	4.54237e-05
ΔholC_pBAD18_holD-GS12-holC_R128A	3.66667e-05	7.5e-05	1.81818e-05	4.32828e-05	2.89811e-05
	25 AZT	25 AZT	25 AZT	Average	Stdev
WT_pBAD18	4.09091e-05	6e-05	0.00037931	0.000160073	0.000190105
ΔholC_pBAD18	1.81818e-05	1.30435e-05	1.85185e-05	1.65813e-05	3.06844e-06
ΔholC_pBAD18_holC	0.00176667	0.0005	0.015625	0.00596389	0.0083907
ΔholC_pBAD18_holD	1.53846e-05	1.33333e-05	1e-05	1.2906e-05	2.71763e-06
ΔholC_pBAD18_holD-holC_operon	5.5e-06	5.26316e-06	1.66667e-06	4.14327e-06	2.14807e-06
ΔholC_pBAD18_holD-GS12-holC	1e-05	6.66667e-06	8.69565e-06	8.45411e-06	1.67974e-06
ΔholC_pBAD18_holD-GS12-holC_R128A	6.66667e-06	5e-06	1.81818e-06	4.49495e-06	2.46338e-06

### Sheet: WT AZT 07-09-25
	Glucose Rep 1			Glucose Rep 2			Arabinose Rep 1			Arabinose Rep 2				300	in well	5000	uL cultures
	Glucose CFU	12.5ug/mL AZT CFU	25ug/mL AZT CFU	Glucose CFU	12.5ug/mL AZT CFU	25ug/mL AZT CFU	Arabinose CFU	12.5ug/mL AZT CFU	25ug/mL AZT CFU	Arabinose CFU	12.5ug/mL AZT CFU	25ug/mL AZT CFU		4	plated	16.6667	volume factor
														Plated factor	75
WT_pBAD18	38	1	1	37	3	2	35	1	2	38	3	1
WT_pBAD18_holC	32	3	1	37	2	1	28	9	2	35	14	1
WT_pBAD18_holD	5	2	1	9	1	1	8	9	5	5	10	7
WT_pBAD18_holD-holC_operon	2	4	1	12	1	0	9	20	2	13	10	5
WT_pBAD18_holD-GS12-holC	11	5	0	13	2	1	8	26	1	7	22	1
WT_pBAD18_holD-GS12-holC_R128A	8	1	1	7	2	1	7	9	1	4	13	7
	Glucose Rep 1			Glucose Rep 2			Arabinose Rep 1			Arabinose Rep 2
	Glucose CFU	12.5ug/mL AZT CFU	25ug/mL AZT CFU	Glucose CFU	12.5ug/mL AZT CFU	25ug/mL AZT CFU	Arabinose CFU	12.5ug/mL AZT CFU	25ug/mL AZT CFU	Arabinose CFU	12.5ug/mL AZT CFU	25ug/mL AZT CFU
WT_pBAD18	38000000	1000	100	37000000	3000	20	35000000	1000	200	38000000	3000	100
WT_pBAD18_holC	32000000	3000	100	37000000	2000	100	28000000	9000000	200	35000000	14000000	1000
WT_pBAD18_holD	5000000	2000	1000	9000000	1000	10	8000000	900	50	5000000	1000	70
WT_pBAD18_holD-holC_operon	2000000	4000	100	12000000	10000	0	9000000	2000	200	13000000	1000	500
WT_pBAD18_holD-GS12-holC	11000000	5000	0	13000000	2000	10	8000000	2600	1	7000000	2200	1
WT_pBAD18_holD-GS12-holC_R128A	8000000	1000	10	7000000	2000	10	7000000	900	10	4000000	130	7
Fractional survival calculated by dividing arabinose CFU by the arabinose CFU of no AZT.
	Arabinose Average						Fractional Survival
	Arabinose CFU	Stdev	12.5ug/mL AZT CFU	Stdev	25ug/mL AZT CFU	Stdev	Arabi/Gluc	12.5 AZT	25 AZT
WT_pBAD18	45625000000	2.12132e+06	2500000	1414.21	187500	70.7107	1	5.47945e-05	4.10959e-06
WT_pBAD18_holC	39375000000	4.94975e+06	1.4375e+10	3.53553e+06	750000	565.685	1	0.365079	1.90476e-05
WT_pBAD18_holD	8.125e+09	2.12132e+06	1187500	70.7107	75000	14.1421	1	0.000146154	9.23077e-06
WT_pBAD18_holD-holC_operon	1.375e+10	2.82843e+06	1.875e+06	707.107	437500	212.132	1	0.000136364	3.18182e-05
WT_pBAD18_holD-GS12-holC	9375000000	707107	3000000	282.843	1250	0	1	0.00032	1.33333e-07
WT_pBAD18_holD-GS12-holC_R128A	6.875e+09	2.12132e+06	643750	544.472	10625	2.12132	1	9.36364e-05	1.54545e-06

### Sheet: WT AZT 07-11-25
	Glucose Rep 1			Glucose Rep 2			Arabinose Rep 1			Arabinose Rep 2				300	in well	5000	uL cultures
	Glucose CFU	12.5ug/mL AZT CFU	25ug/mL AZT CFU	Glucose CFU	12.5ug/mL AZT CFU	25ug/mL AZT CFU	Arabinose CFU	12.5ug/mL AZT CFU	25ug/mL AZT CFU	Arabinose CFU	12.5ug/mL AZT CFU	25ug/mL AZT CFU		4	plated	16.6667	volume factor
														Plated factor	75
WT_pBAD18	38	2	1	39	3	1	35	1	5	42	5	5
WT_pBAD18_holC	35	6	2	36	7	2	33	25	5	40	19	1
WT_pBAD18_holD	32	16	1	33	3	8	31	1	7	42	16	9
WT_pBAD18_holD-holC_operon	10	4	1	18	8	4	20	2	2	17	18	4
WT_pBAD18_holD-GS12-holC	25	1	7	32	6	5	20	7	0	18	12	0
WT_pBAD18_holD-GS12-holC_R128A	10	50	2	8	7	5	14	6	4	11	64	1
	Glucose Rep 1			Glucose Rep 2			Arabinose Rep 1			Arabinose Rep 2
	Glucose CFU	12.5ug/mL AZT CFU	25ug/mL AZT CFU	Glucose CFU	12.5ug/mL AZT CFU	25ug/mL AZT CFU	Arabinose CFU	12.5ug/mL AZT CFU	25ug/mL AZT CFU	Arabinose CFU	12.5ug/mL AZT CFU	25ug/mL AZT CFU
WT_pBAD18	38000000	20000	10	39000000	300	10	35000000	1000	5	42000000	500	5
WT_pBAD18_holC	35000000	600000	20	36000000	700	2	33000000	25000000	50	40000000	19000000	10
WT_pBAD18_holD	32000000	16000000	100	33000000	300	8	31000000	100	70	42000000	160	9
WT_pBAD18_holD-holC_operon	10000000	40000	10	18000000	800	40	20000000	2000	20	17000000	180	4
WT_pBAD18_holD-GS12-holC	25000000	100000	7	32000000	600	5	20000000	700	0	18000000	120	0
WT_pBAD18_holD-GS12-holC_R128A	10000000	5000	20	8000000	700	5	14000000	600	4	11000000	64	1
Fractional survival calculated by dividing arabinose CFU by the arabinose CFU of no AZT.
	Arabinose Average						Fractional Survival
	Arabinose CFU	Stdev	12.5ug/mL AZT CFU	Stdev	25ug/mL AZT CFU	Stdev	Arabi/Arabi	12.5 AZT	25 AZT
WT_pBAD18	48125000000	4.94975e+06	937500	353.553	6250	0	1	1.94805e-05	1.2987e-07
WT_pBAD18_holC	45625000000	4.94975e+06	2.75e+10	4.24264e+06	37500	28.2843	1	0.60274	8.21918e-07
WT_pBAD18_holD	45625000000	7.77817e+06	162500	42.4264	49375	43.1335	1	3.56164e-06	1.08219e-06
WT_pBAD18_holD-holC_operon	23125000000	2.12132e+06	1362500	1286.93	15000	11.3137	1	5.89189e-05	6.48649e-07
WT_pBAD18_holD-GS12-holC	23750000000	1.41421e+06	512500	410.122	0	0	1	2.15789e-05	0
WT_pBAD18_holD-GS12-holC_R128A	1.5625e+10	2.12132e+06	415000	379.009	3125	2.12132	1	2.656e-05	2e-07

### Sheet: WT AZT 07-14-25
	Glucose Rep 1			Glucose Rep 2			Arabinose Rep 1			Arabinose Rep 2				300	in well	5000	uL cultures
	Glucose CFU	12.5ug/mL AZT CFU	25ug/mL AZT CFU	Glucose CFU	12.5ug/mL AZT CFU	25ug/mL AZT CFU	Arabinose CFU	12.5ug/mL AZT CFU	25ug/mL AZT CFU	Arabinose CFU	12.5ug/mL AZT CFU	25ug/mL AZT CFU		4	plated	16.6667	volume factor
														Plated factor	75
WT_pBAD18	40	1	4	33	1	3	35	7	1	25	10	1
WT_pBAD18_holC	37	1	1	42	2	3	46	35	1	37	35	1
WT_pBAD18_holD	35	1	2	40	1	2	44	4	1	42	25	1
WT_pBAD18_holD-holC_operon	38	2	5	26	1	4	28	1	2	33	1	1
WT_pBAD18_holD-GS12-holC	29	1	4	20	1	5	20	1	2	24	1	1
WT_pBAD18_holD-GS12-holC_R128A	22	2	3	19	2	1	23	3	1	30	2	1
	Glucose Rep 1			Glucose Rep 2			Arabinose Rep 1			Arabinose Rep 2
	Glucose CFU	12.5ug/mL AZT CFU	25ug/mL AZT CFU	Glucose CFU	12.5ug/mL AZT CFU	25ug/mL AZT CFU	Arabinose CFU	12.5ug/mL AZT CFU	25ug/mL AZT CFU	Arabinose CFU	12.5ug/mL AZT CFU	25ug/mL AZT CFU
WT_pBAD18	40000000	100	400	33000000	100	300	35000000	7000000	100	25000000	1000000	1000
WT_pBAD18_holC	37000000	100	100	42000000	200	300	46000000	35000000	100	37000000	35000000	1000
WT_pBAD18_holD	35000000	1000	20	40000000	100	200	44000000	4000	10	42000000	2500	10
WT_pBAD18_holD-holC_operon	38000000	200	50	26000000	1000	400	28000000	1000	20	33000000	1000	10
WT_pBAD18_holD-GS12-holC	29000000	100	4	20000000	100	500	20000000	1000	2	24000000	1000	10
WT_pBAD18_holD-GS12-holC_R128A	22000000	200	300	19000000	200	1000	23000000	300	1	30000000	2000	1000
Fractional survival calculated by dividing arabinose CFU by the arabinose CFU of no AZT.
	Arabinose Average						Fractional Survival
	Arabinose CFU	Stdev	12.5ug/mL AZT CFU	Stdev	25ug/mL AZT CFU	Stdev	Arabi/Arabi	12.5 AZT	25 AZT
WT_pBAD18	37500000000	7.07107e+06	5000000000	4.24264e+06	687500	636.396	1	0.133333	1.83333e-05
WT_pBAD18_holC	51875000000	6.36396e+06	43750000000	0	687500	636.396	1	0.843373	1.3253e-05
WT_pBAD18_holD	5.375e+10	1.41421e+06	4.0625e+06	1060.66	12500	0	1	7.55814e-05	2.32558e-07
WT_pBAD18_holD-holC_operon	38125000000	3.53553e+06	1250000	0	18750	7.07107	1	3.27869e-05	4.91803e-07
WT_pBAD18_holD-GS12-holC	2.75e+10	2.82843e+06	1250000	0	7500	5.65685	1	4.54545e-05	2.72727e-07
WT_pBAD18_holD-GS12-holC_R128A	3.3125e+10	4.94975e+06	1437500	1202.08	625625	706.4	1	4.33962e-05	1.88868e-05

### Sheet: WT AZT Analysis
	Rep1	Rep2	Rep3						Standard deviation for 0AZT is from the CFU count Stdev
	Arabi/Gluc	Arabi/Gluc	Arabi/Gluc	Average	Stdev				Arabinose CFU 1	Arabinose CFU 2	Arabinose CFU 3	Stdev
WT_pBAD18	1	1	1	1	5.55512e+09				45625000000	48125000000	37500000000	5.55512e+09
WT_pBAD18_holC	1	1	1	1	6.25e+09				39375000000	45625000000	51875000000	6.25e+09
WT_pBAD18_holD	1	1	1	1	2.43376e+10				8.125e+09	45625000000	5.375e+10	2.43376e+10
WT_pBAD18_holD-holC_operon	1	1	1	1	1.22952e+10				1.375e+10	23125000000	38125000000	1.22952e+10
WT_pBAD18_holD-GS12-holC	1	1	1	1	9.56747e+09				9375000000	23750000000	2.75e+10	9.56747e+09
WT_pBAD18_holD-GS12-holC_R128A	1	1	1	1	1.33658e+10				6.875e+09	1.5625e+10	3.3125e+10	1.33658e+10
	12.5 AZT	12.5 AZT	12.5 AZT	Average	Stdev
WT_pBAD18	5.47945e-05	1.94805e-05	0.133333	0.0444692	0.0769586
WT_pBAD18_holC	0.365079	0.60274	0.843373	0.603731	0.239149
WT_pBAD18_holD	0.000146154	3.56164e-06	7.55814e-05	7.5099e-05	7.12973e-05
WT_pBAD18_holD-holC_operon	0.000136364	5.89189e-05	3.27869e-05	7.60231e-05	5.38651e-05
WT_pBAD18_holD-GS12-holC	0.00032	2.15789e-05	4.54545e-05	0.000129011	0.000165831
WT_pBAD18_holD-GS12-holC_R128A	9.36364e-05	2.656e-05	4.33962e-05	5.45309e-05	3.48969e-05
	25 AZT	25 AZT	25 AZT	Average	Stdev
WT_pBAD18	4.10959e-06	1.2987e-07	1.83333e-05	7.52426e-06	9.57008e-06
WT_pBAD18_holC	1.90476e-05	8.21918e-07	1.3253e-05	1.10408e-05	9.31205e-06
WT_pBAD18_holD	9.23077e-06	1.08219e-06	2.32558e-07	3.51517e-06	4.96805e-06
WT_pBAD18_holD-holC_operon	3.18182e-05	6.48649e-07	4.91803e-07	1.09862e-05	1.80412e-05
WT_pBAD18_holD-GS12-holC	1.33333e-07	0	2.72727e-07	1.35354e-07	1.36375e-07
WT_pBAD18_holD-GS12-holC_R128A	1.54545e-06	2e-07	1.88868e-05	6.87742e-06	1.04222e-05
